# Organ-Specific Microbiomes of *Biomphalaria* Snails

**DOI:** 10.1101/2024.06.11.598555

**Authors:** Lauren V. Carruthers, Stephanie C. Nordmeyer, Timothy JC. Anderson, Frédéric D. Chevalier, Winka Le Clec’h

## Abstract

**Background:** The microbiome is increasingly recognized to shape many aspects of its host biology and is a key determinant of health and disease. The microbiome may influence transmission of pathogens by their vectors, such as mosquitoes or aquatic snails. We previously sequenced the V4 region of the bacterial 16S rRNA gene from the hemolymph (blood) of *Biomphalaria* spp. snails, vectors of the human blood fluke schistosome. We showed that snail hemolymph harbored an abundant and diverse microbiome. This microbiome is distinct from the water environment and can discriminate snail species and populations. As hemolymph bathes snail organs, we then investigated the heterogeneity of the microbiome in these organs.

**Results:** We dissected ten snails for each of two different species (*B. alexandrina* and *B. glabrata*) and collected their hemolymph and organs (ovotestis, hepatopancreas, gut, and stomach). We also ground in liquid nitrogen four whole snails of each species. We sampled the water in which the snails were living (environmental controls). Sequencing the 16S rRNA gene revealed organ-specific microbiomes. These microbiomes harbored a lower diversity than the hemolymph microbiome, and the whole-snail microbiome. The organ microbiomes tend to cluster by physiological function. In addition, we showed that the whole-snail microbiome is more similar to hemolymph microbiome.

**Conclusions:** These results are critical for future work on snail microbiomes and show the necessity of sampling individual organ microbiomes to provide a complete description of snail microbiomes.
