## Supplementary Table 1 for "Organ-Specific Microbiomes of *Biomphalaria* Snails"

### Sheet: Reverse and Sequencing Primers
RC of 3' Illumina Adapter	Reverse Primer Pad	Reverse Primer Linker	806rB Reverse Primer	Primer For PCR	Tm from IDT website
CAAGCAGAAGACGGCATACGAGAT	AGTCAGCCAG	CC	GGACTACNVGGGTWTCTAAT	CAAGCAGAAGACGGCATACGAGATAGTCAGCCAGCCGGACTACNVGGGTWTCTAAT	NA (doesn't apply to sequencer)
	Reverse Primer Pad	Reverse Primer Linker	806rB Reverse Primer	Read 2 Sequencing Primer
	AGTCAGCCAG	CC	GGACTACNVGGGTWTCTAAT	AGTCAGCCAGCCGGACTACNVGGGTWTCTAAT	65.9
	Forward Primer Pad	Forward Primer Linker	515f Forward Primer	Read 1 Sequencing Primer
	TATGGTAATT	GT	GTGYCAGCMGCCGCGGTAA	TATGGTAATTGTGTGYCAGCMGCCGCGGTAA	66.9
			5' Illumina adapter extended	Index Sequence Primer
				AATGATACGGCGACCACCGAGATCTACACGCT	66.1

### Sheet: Forward Primer Constructs
#SampleID	Plate	Well	Name	Illumina 5' Adapter	Golay Barcode	Forward Primer Pad	Forward Primer Linker	515f forward primer	Primer For PCR
A.1.Ba.H	1	A1	515rcbc0	AATGATACGGCGACCACCGAGATCTACACGCT	AGCCTTCGTCGC	TATGGTAATT	GT	GTGYCAGCMGCCGCGGTAA	AATGATACGGCGACCACCGAGATCTACACGCTAGCCTTCGTCGCTATGGTAATTGTGTGYCAGCMGCCGCGGTAA
A.1.Ba.O	1	A2	515rcbc1	AATGATACGGCGACCACCGAGATCTACACGCT	TCCATACCGGAA	TATGGTAATT	GT	GTGYCAGCMGCCGCGGTAA	AATGATACGGCGACCACCGAGATCTACACGCTTCCATACCGGAATATGGTAATTGTGTGYCAGCMGCCGCGGTAA
A.1.Ba.L	1	A3	515rcbc2	AATGATACGGCGACCACCGAGATCTACACGCT	AGCCCTGCTACA	TATGGTAATT	GT	GTGYCAGCMGCCGCGGTAA	AATGATACGGCGACCACCGAGATCTACACGCTAGCCCTGCTACATATGGTAATTGTGTGYCAGCMGCCGCGGTAA
A.1.Ba.S	1	A4	515rcbc3	AATGATACGGCGACCACCGAGATCTACACGCT	CCTAACGGTCCA	TATGGTAATT	GT	GTGYCAGCMGCCGCGGTAA	AATGATACGGCGACCACCGAGATCTACACGCTCCTAACGGTCCATATGGTAATTGTGTGYCAGCMGCCGCGGTAA
A.1.Ba.G	1	A5	515rcbc4	AATGATACGGCGACCACCGAGATCTACACGCT	CGCGCCTTAAAC	TATGGTAATT	GT	GTGYCAGCMGCCGCGGTAA	AATGATACGGCGACCACCGAGATCTACACGCTCGCGCCTTAAACTATGGTAATTGTGTGYCAGCMGCCGCGGTAA
A.2.Ba.H	1	A6	515rcbc5	AATGATACGGCGACCACCGAGATCTACACGCT	TATGGTACCCAG	TATGGTAATT	GT	GTGYCAGCMGCCGCGGTAA	AATGATACGGCGACCACCGAGATCTACACGCTTATGGTACCCAGTATGGTAATTGTGTGYCAGCMGCCGCGGTAA
A.2.Ba.O	1	A7	515rcbc6	AATGATACGGCGACCACCGAGATCTACACGCT	TACAATATCTGT	TATGGTAATT	GT	GTGYCAGCMGCCGCGGTAA	AATGATACGGCGACCACCGAGATCTACACGCTTACAATATCTGTTATGGTAATTGTGTGYCAGCMGCCGCGGTAA
A.2.Ba.L	1	A8	515rcbc7	AATGATACGGCGACCACCGAGATCTACACGCT	AATTTAGGTAGG	TATGGTAATT	GT	GTGYCAGCMGCCGCGGTAA	AATGATACGGCGACCACCGAGATCTACACGCTAATTTAGGTAGGTATGGTAATTGTGTGYCAGCMGCCGCGGTAA
A.2.Ba.S	1	A9	515rcbc8	AATGATACGGCGACCACCGAGATCTACACGCT	GACTCAACCAGT	TATGGTAATT	GT	GTGYCAGCMGCCGCGGTAA	AATGATACGGCGACCACCGAGATCTACACGCTGACTCAACCAGTTATGGTAATTGTGTGYCAGCMGCCGCGGTAA
A.2.Ba.G	1	A10	515rcbc9	AATGATACGGCGACCACCGAGATCTACACGCT	GCCTCTACGTCG	TATGGTAATT	GT	GTGYCAGCMGCCGCGGTAA	AATGATACGGCGACCACCGAGATCTACACGCTGCCTCTACGTCGTATGGTAATTGTGTGYCAGCMGCCGCGGTAA
F.1.Ba.W	1	A11	515rcbc10	AATGATACGGCGACCACCGAGATCTACACGCT	ACTACTGAGGAT	TATGGTAATT	GT	GTGYCAGCMGCCGCGGTAA	AATGATACGGCGACCACCGAGATCTACACGCTACTACTGAGGATTATGGTAATTGTGTGYCAGCMGCCGCGGTAA
F.2.Ba.W	1	A12	515rcbc11	AATGATACGGCGACCACCGAGATCTACACGCT	AATTCACCTCCT	TATGGTAATT	GT	GTGYCAGCMGCCGCGGTAA	AATGATACGGCGACCACCGAGATCTACACGCTAATTCACCTCCTTATGGTAATTGTGTGYCAGCMGCCGCGGTAA
A.3.BgBS90.H	1	B1	515rcbc12	AATGATACGGCGACCACCGAGATCTACACGCT	CGTATAAATGCG	TATGGTAATT	GT	GTGYCAGCMGCCGCGGTAA	AATGATACGGCGACCACCGAGATCTACACGCTCGTATAAATGCGTATGGTAATTGTGTGYCAGCMGCCGCGGTAA
A.3.BgBS90.O	1	B2	515rcbc13	AATGATACGGCGACCACCGAGATCTACACGCT	ATGCTGCAACAC	TATGGTAATT	GT	GTGYCAGCMGCCGCGGTAA	AATGATACGGCGACCACCGAGATCTACACGCTATGCTGCAACACTATGGTAATTGTGTGYCAGCMGCCGCGGTAA
A.3.BgBS90.L	1	B3	515rcbc14	AATGATACGGCGACCACCGAGATCTACACGCT	ACTCGCTCGCTG	TATGGTAATT	GT	GTGYCAGCMGCCGCGGTAA	AATGATACGGCGACCACCGAGATCTACACGCTACTCGCTCGCTGTATGGTAATTGTGTGYCAGCMGCCGCGGTAA
A.3.BgBS90.S	1	B4	515rcbc15	AATGATACGGCGACCACCGAGATCTACACGCT	TTCCTTAGTAGT	TATGGTAATT	GT	GTGYCAGCMGCCGCGGTAA	AATGATACGGCGACCACCGAGATCTACACGCTTTCCTTAGTAGTTATGGTAATTGTGTGYCAGCMGCCGCGGTAA
A.3.BgBS90.G	1	B5	515rcbc16	AATGATACGGCGACCACCGAGATCTACACGCT	CGTCCGTATGAA	TATGGTAATT	GT	GTGYCAGCMGCCGCGGTAA	AATGATACGGCGACCACCGAGATCTACACGCTCGTCCGTATGAATATGGTAATTGTGTGYCAGCMGCCGCGGTAA
A.4.BgBS90.H	1	B6	515rcbc17	AATGATACGGCGACCACCGAGATCTACACGCT	ACGTGAGGAACG	TATGGTAATT	GT	GTGYCAGCMGCCGCGGTAA	AATGATACGGCGACCACCGAGATCTACACGCTACGTGAGGAACGTATGGTAATTGTGTGYCAGCMGCCGCGGTAA
A.4.BgBS90.O	1	B7	515rcbc18	AATGATACGGCGACCACCGAGATCTACACGCT	GGTTGCCCTGTA	TATGGTAATT	GT	GTGYCAGCMGCCGCGGTAA	AATGATACGGCGACCACCGAGATCTACACGCTGGTTGCCCTGTATATGGTAATTGTGTGYCAGCMGCCGCGGTAA
A.4.BgBS90.L	1	B8	515rcbc19	AATGATACGGCGACCACCGAGATCTACACGCT	CATATAGCCCGA	TATGGTAATT	GT	GTGYCAGCMGCCGCGGTAA	AATGATACGGCGACCACCGAGATCTACACGCTCATATAGCCCGATATGGTAATTGTGTGYCAGCMGCCGCGGTAA
A.4.BgBS90.S	1	B9	515rcbc20	AATGATACGGCGACCACCGAGATCTACACGCT	GCCTATGAGATC	TATGGTAATT	GT	GTGYCAGCMGCCGCGGTAA	AATGATACGGCGACCACCGAGATCTACACGCTGCCTATGAGATCTATGGTAATTGTGTGYCAGCMGCCGCGGTAA
A.4.BgBS90.G	1	B10	515rcbc21	AATGATACGGCGACCACCGAGATCTACACGCT	CAAGTGAAGGGA	TATGGTAATT	GT	GTGYCAGCMGCCGCGGTAA	AATGATACGGCGACCACCGAGATCTACACGCTCAAGTGAAGGGATATGGTAATTGTGTGYCAGCMGCCGCGGTAA
F.3.BgBS90.W	1	B11	515rcbc22	AATGATACGGCGACCACCGAGATCTACACGCT	CACGTTTATTCC	TATGGTAATT	GT	GTGYCAGCMGCCGCGGTAA	AATGATACGGCGACCACCGAGATCTACACGCTCACGTTTATTCCTATGGTAATTGTGTGYCAGCMGCCGCGGTAA
F.4.BgBS90.W	1	B12	515rcbc23	AATGATACGGCGACCACCGAGATCTACACGCT	TAATCGGTGCCA	TATGGTAATT	GT	GTGYCAGCMGCCGCGGTAA	AATGATACGGCGACCACCGAGATCTACACGCTTAATCGGTGCCATATGGTAATTGTGTGYCAGCMGCCGCGGTAA
D.1.Ba.H	1	C1	515rcbc24	AATGATACGGCGACCACCGAGATCTACACGCT	TGACTAATGGCC	TATGGTAATT	GT	GTGYCAGCMGCCGCGGTAA	AATGATACGGCGACCACCGAGATCTACACGCTTGACTAATGGCCTATGGTAATTGTGTGYCAGCMGCCGCGGTAA
D.1.Ba.O	1	C2	515rcbc25	AATGATACGGCGACCACCGAGATCTACACGCT	CGGGACACCCGA	TATGGTAATT	GT	GTGYCAGCMGCCGCGGTAA	AATGATACGGCGACCACCGAGATCTACACGCTCGGGACACCCGATATGGTAATTGTGTGYCAGCMGCCGCGGTAA
D.1.Ba.L	1	C3	515rcbc26	AATGATACGGCGACCACCGAGATCTACACGCT	CTGTCTATACTA	TATGGTAATT	GT	GTGYCAGCMGCCGCGGTAA	AATGATACGGCGACCACCGAGATCTACACGCTCTGTCTATACTATATGGTAATTGTGTGYCAGCMGCCGCGGTAA
D.1.Ba.S	1	C4	515rcbc27	AATGATACGGCGACCACCGAGATCTACACGCT	TATGCCAGAGAT	TATGGTAATT	GT	GTGYCAGCMGCCGCGGTAA	AATGATACGGCGACCACCGAGATCTACACGCTTATGCCAGAGATTATGGTAATTGTGTGYCAGCMGCCGCGGTAA
D.1.Ba.G	1	C5	515rcbc28	AATGATACGGCGACCACCGAGATCTACACGCT	CGTTTGGAATGA	TATGGTAATT	GT	GTGYCAGCMGCCGCGGTAA	AATGATACGGCGACCACCGAGATCTACACGCTCGTTTGGAATGATATGGTAATTGTGTGYCAGCMGCCGCGGTAA
D.2.Ba.H	1	C6	515rcbc29	AATGATACGGCGACCACCGAGATCTACACGCT	AAGAACTCATGA	TATGGTAATT	GT	GTGYCAGCMGCCGCGGTAA	AATGATACGGCGACCACCGAGATCTACACGCTAAGAACTCATGATATGGTAATTGTGTGYCAGCMGCCGCGGTAA
D.2.Ba.O	1	C7	515rcbc30	AATGATACGGCGACCACCGAGATCTACACGCT	TGATATCGTCTT	TATGGTAATT	GT	GTGYCAGCMGCCGCGGTAA	AATGATACGGCGACCACCGAGATCTACACGCTTGATATCGTCTTTATGGTAATTGTGTGYCAGCMGCCGCGGTAA
D.2.Ba.L	1	C8	515rcbc31	AATGATACGGCGACCACCGAGATCTACACGCT	CGGTGACCTACT	TATGGTAATT	GT	GTGYCAGCMGCCGCGGTAA	AATGATACGGCGACCACCGAGATCTACACGCTCGGTGACCTACTTATGGTAATTGTGTGYCAGCMGCCGCGGTAA
D.2.Ba.S	1	C9	515rcbc32	AATGATACGGCGACCACCGAGATCTACACGCT	AATGCGCGTATA	TATGGTAATT	GT	GTGYCAGCMGCCGCGGTAA	AATGATACGGCGACCACCGAGATCTACACGCTAATGCGCGTATATATGGTAATTGTGTGYCAGCMGCCGCGGTAA
D.2.Ba.G	1	C10	515rcbc33	AATGATACGGCGACCACCGAGATCTACACGCT	CTTGATTCTTGA	TATGGTAATT	GT	GTGYCAGCMGCCGCGGTAA	AATGATACGGCGACCACCGAGATCTACACGCTCTTGATTCTTGATATGGTAATTGTGTGYCAGCMGCCGCGGTAA
H.1a.Ba.TK	1	C11	515rcbc34	AATGATACGGCGACCACCGAGATCTACACGCT	GAAATCTTGAAG	TATGGTAATT	GT	GTGYCAGCMGCCGCGGTAA	AATGATACGGCGACCACCGAGATCTACACGCTGAAATCTTGAAGTATGGTAATTGTGTGYCAGCMGCCGCGGTAA
H.2a.Ba.TK	1	C12	515rcbc35	AATGATACGGCGACCACCGAGATCTACACGCT	GAGATACAGTTC	TATGGTAATT	GT	GTGYCAGCMGCCGCGGTAA	AATGATACGGCGACCACCGAGATCTACACGCTGAGATACAGTTCTATGGTAATTGTGTGYCAGCMGCCGCGGTAA
D.3.BgBS90.H	1	D1	515rcbc36	AATGATACGGCGACCACCGAGATCTACACGCT	GTGGAGTCTCAT	TATGGTAATT	GT	GTGYCAGCMGCCGCGGTAA	AATGATACGGCGACCACCGAGATCTACACGCTGTGGAGTCTCATTATGGTAATTGTGTGYCAGCMGCCGCGGTAA
D.3.BgBS90.O	1	D2	515rcbc37	AATGATACGGCGACCACCGAGATCTACACGCT	ACCTTACACCTT	TATGGTAATT	GT	GTGYCAGCMGCCGCGGTAA	AATGATACGGCGACCACCGAGATCTACACGCTACCTTACACCTTTATGGTAATTGTGTGYCAGCMGCCGCGGTAA
D.3.BgBS90.L	1	D3	515rcbc38	AATGATACGGCGACCACCGAGATCTACACGCT	TAATCTCGCCGG	TATGGTAATT	GT	GTGYCAGCMGCCGCGGTAA	AATGATACGGCGACCACCGAGATCTACACGCTTAATCTCGCCGGTATGGTAATTGTGTGYCAGCMGCCGCGGTAA
D.3.BgBS90.S	1	D4	515rcbc39	AATGATACGGCGACCACCGAGATCTACACGCT	ATCTAGTGGCAA	TATGGTAATT	GT	GTGYCAGCMGCCGCGGTAA	AATGATACGGCGACCACCGAGATCTACACGCTATCTAGTGGCAATATGGTAATTGTGTGYCAGCMGCCGCGGTAA
D.3.BgBS90.G	1	D5	515rcbc40	AATGATACGGCGACCACCGAGATCTACACGCT	ACGCTTAACGAC	TATGGTAATT	GT	GTGYCAGCMGCCGCGGTAA	AATGATACGGCGACCACCGAGATCTACACGCTACGCTTAACGACTATGGTAATTGTGTGYCAGCMGCCGCGGTAA
D.4.BgBS90.H	1	D6	515rcbc41	AATGATACGGCGACCACCGAGATCTACACGCT	TACGGATTATGG	TATGGTAATT	GT	GTGYCAGCMGCCGCGGTAA	AATGATACGGCGACCACCGAGATCTACACGCTTACGGATTATGGTATGGTAATTGTGTGYCAGCMGCCGCGGTAA
D.4.BgBS90.O	1	D7	515rcbc42	AATGATACGGCGACCACCGAGATCTACACGCT	ATACATGCAAGA	TATGGTAATT	GT	GTGYCAGCMGCCGCGGTAA	AATGATACGGCGACCACCGAGATCTACACGCTATACATGCAAGATATGGTAATTGTGTGYCAGCMGCCGCGGTAA
D.4.BgBS90.L	1	D8	515rcbc43	AATGATACGGCGACCACCGAGATCTACACGCT	CTTAGTGCAGAA	TATGGTAATT	GT	GTGYCAGCMGCCGCGGTAA	AATGATACGGCGACCACCGAGATCTACACGCTCTTAGTGCAGAATATGGTAATTGTGTGYCAGCMGCCGCGGTAA
D.4.BgBS90.S	1	D9	515rcbc44	AATGATACGGCGACCACCGAGATCTACACGCT	AATCTTGCGCCG	TATGGTAATT	GT	GTGYCAGCMGCCGCGGTAA	AATGATACGGCGACCACCGAGATCTACACGCTAATCTTGCGCCGTATGGTAATTGTGTGYCAGCMGCCGCGGTAA
H.3.BgBS90.TK.a	1	D11	515rcbc46	AATGATACGGCGACCACCGAGATCTACACGCT	AATAACTAGGGT	TATGGTAATT	GT	GTGYCAGCMGCCGCGGTAA	AATGATACGGCGACCACCGAGATCTACACGCTAATAACTAGGGTTATGGTAATTGTGTGYCAGCMGCCGCGGTAA
H.4.BgBS90.TK.a	1	D12	515rcbc47	AATGATACGGCGACCACCGAGATCTACACGCT	TATTGCAGCAGC	TATGGTAATT	GT	GTGYCAGCMGCCGCGGTAA	AATGATACGGCGACCACCGAGATCTACACGCTTATTGCAGCAGCTATGGTAATTGTGTGYCAGCMGCCGCGGTAA
E.1.Ba.H	1	E1	515rcbc48	AATGATACGGCGACCACCGAGATCTACACGCT	TGATGTGCTAAG	TATGGTAATT	GT	GTGYCAGCMGCCGCGGTAA	AATGATACGGCGACCACCGAGATCTACACGCTTGATGTGCTAAGTATGGTAATTGTGTGYCAGCMGCCGCGGTAA
E.1.Ba.O	1	E2	515rcbc49	AATGATACGGCGACCACCGAGATCTACACGCT	GTAGTAGACCAT	TATGGTAATT	GT	GTGYCAGCMGCCGCGGTAA	AATGATACGGCGACCACCGAGATCTACACGCTGTAGTAGACCATTATGGTAATTGTGTGYCAGCMGCCGCGGTAA
E.1.Ba.L	1	E3	515rcbc50	AATGATACGGCGACCACCGAGATCTACACGCT	AGTAAAGATCGT	TATGGTAATT	GT	GTGYCAGCMGCCGCGGTAA	AATGATACGGCGACCACCGAGATCTACACGCTAGTAAAGATCGTTATGGTAATTGTGTGYCAGCMGCCGCGGTAA
E.1.Ba.S	1	E4	515rcbc51	AATGATACGGCGACCACCGAGATCTACACGCT	CTCGCCCTCGCC	TATGGTAATT	GT	GTGYCAGCMGCCGCGGTAA	AATGATACGGCGACCACCGAGATCTACACGCTCTCGCCCTCGCCTATGGTAATTGTGTGYCAGCMGCCGCGGTAA
E.1.Ba.G	1	E5	515rcbc52	AATGATACGGCGACCACCGAGATCTACACGCT	TCTCTTTCGACA	TATGGTAATT	GT	GTGYCAGCMGCCGCGGTAA	AATGATACGGCGACCACCGAGATCTACACGCTTCTCTTTCGACATATGGTAATTGTGTGYCAGCMGCCGCGGTAA
E.2.Ba.H	1	E6	515rcbc53	AATGATACGGCGACCACCGAGATCTACACGCT	ACATACTGAGCA	TATGGTAATT	GT	GTGYCAGCMGCCGCGGTAA	AATGATACGGCGACCACCGAGATCTACACGCTACATACTGAGCATATGGTAATTGTGTGYCAGCMGCCGCGGTAA
E.2.Ba.O	1	E7	515rcbc54	AATGATACGGCGACCACCGAGATCTACACGCT	GTTGATACGATG	TATGGTAATT	GT	GTGYCAGCMGCCGCGGTAA	AATGATACGGCGACCACCGAGATCTACACGCTGTTGATACGATGTATGGTAATTGTGTGYCAGCMGCCGCGGTAA
E.2.Ba.L	1	E8	515rcbc55	AATGATACGGCGACCACCGAGATCTACACGCT	GTCAACGCTGTC	TATGGTAATT	GT	GTGYCAGCMGCCGCGGTAA	AATGATACGGCGACCACCGAGATCTACACGCTGTCAACGCTGTCTATGGTAATTGTGTGYCAGCMGCCGCGGTAA
E.2.Ba.S	1	E9	515rcbc56	AATGATACGGCGACCACCGAGATCTACACGCT	TGAGACCCTACA	TATGGTAATT	GT	GTGYCAGCMGCCGCGGTAA	AATGATACGGCGACCACCGAGATCTACACGCTTGAGACCCTACATATGGTAATTGTGTGYCAGCMGCCGCGGTAA
E.2.Ba.G	1	E10	515rcbc57	AATGATACGGCGACCACCGAGATCTACACGCT	ACTTGGTGTAAG	TATGGTAATT	GT	GTGYCAGCMGCCGCGGTAA	AATGATACGGCGACCACCGAGATCTACACGCTACTTGGTGTAAGTATGGTAATTGTGTGYCAGCMGCCGCGGTAA
H.1.Ba.TY.b	1	E11	515rcbc58	AATGATACGGCGACCACCGAGATCTACACGCT	ATTACGTATCAT	TATGGTAATT	GT	GTGYCAGCMGCCGCGGTAA	AATGATACGGCGACCACCGAGATCTACACGCTATTACGTATCATTATGGTAATTGTGTGYCAGCMGCCGCGGTAA
H.2.Ba.TY.b	1	E12	515rcbc59	AATGATACGGCGACCACCGAGATCTACACGCT	CACGCAGTCTAC	TATGGTAATT	GT	GTGYCAGCMGCCGCGGTAA	AATGATACGGCGACCACCGAGATCTACACGCTCACGCAGTCTACTATGGTAATTGTGTGYCAGCMGCCGCGGTAA
E.3.BgBS90.H	1	F1	515rcbc60	AATGATACGGCGACCACCGAGATCTACACGCT	TGTGCACGCCAT	TATGGTAATT	GT	GTGYCAGCMGCCGCGGTAA	AATGATACGGCGACCACCGAGATCTACACGCTTGTGCACGCCATTATGGTAATTGTGTGYCAGCMGCCGCGGTAA
E.3.BgBS90.O	1	F2	515rcbc61	AATGATACGGCGACCACCGAGATCTACACGCT	CCGGACAAGAAG	TATGGTAATT	GT	GTGYCAGCMGCCGCGGTAA	AATGATACGGCGACCACCGAGATCTACACGCTCCGGACAAGAAGTATGGTAATTGTGTGYCAGCMGCCGCGGTAA
E.3.BgBS90.L	1	F3	515rcbc62	AATGATACGGCGACCACCGAGATCTACACGCT	TTGCTGGACGCT	TATGGTAATT	GT	GTGYCAGCMGCCGCGGTAA	AATGATACGGCGACCACCGAGATCTACACGCTTTGCTGGACGCTTATGGTAATTGTGTGYCAGCMGCCGCGGTAA
E.3.BgBS90.S	1	F4	515rcbc63	AATGATACGGCGACCACCGAGATCTACACGCT	TACTAACGCGGT	TATGGTAATT	GT	GTGYCAGCMGCCGCGGTAA	AATGATACGGCGACCACCGAGATCTACACGCTTACTAACGCGGTTATGGTAATTGTGTGYCAGCMGCCGCGGTAA
E.3.BgBS90.G	1	F5	515rcbc64	AATGATACGGCGACCACCGAGATCTACACGCT	GCGATCACACCT	TATGGTAATT	GT	GTGYCAGCMGCCGCGGTAA	AATGATACGGCGACCACCGAGATCTACACGCTGCGATCACACCTTATGGTAATTGTGTGYCAGCMGCCGCGGTAA
E.4.BgBS90.H	1	F6	515rcbc65	AATGATACGGCGACCACCGAGATCTACACGCT	CAAACGCACTAA	TATGGTAATT	GT	GTGYCAGCMGCCGCGGTAA	AATGATACGGCGACCACCGAGATCTACACGCTCAAACGCACTAATATGGTAATTGTGTGYCAGCMGCCGCGGTAA
E.4.BgBS90.O	1	F7	515rcbc66	AATGATACGGCGACCACCGAGATCTACACGCT	GAAGAGGGTTGA	TATGGTAATT	GT	GTGYCAGCMGCCGCGGTAA	AATGATACGGCGACCACCGAGATCTACACGCTGAAGAGGGTTGATATGGTAATTGTGTGYCAGCMGCCGCGGTAA
E.4.BgBS90.L	1	F8	515rcbc67	AATGATACGGCGACCACCGAGATCTACACGCT	TGAGTGGTCTGT	TATGGTAATT	GT	GTGYCAGCMGCCGCGGTAA	AATGATACGGCGACCACCGAGATCTACACGCTTGAGTGGTCTGTTATGGTAATTGTGTGYCAGCMGCCGCGGTAA
E.4.BgBS90.S	1	F9	515rcbc68	AATGATACGGCGACCACCGAGATCTACACGCT	TTACACAAAGGC	TATGGTAATT	GT	GTGYCAGCMGCCGCGGTAA	AATGATACGGCGACCACCGAGATCTACACGCTTTACACAAAGGCTATGGTAATTGTGTGYCAGCMGCCGCGGTAA
E.4.BgBS90.G	1	F10	515rcbc69	AATGATACGGCGACCACCGAGATCTACACGCT	ACGACGCATTTG	TATGGTAATT	GT	GTGYCAGCMGCCGCGGTAA	AATGATACGGCGACCACCGAGATCTACACGCTACGACGCATTTGTATGGTAATTGTGTGYCAGCMGCCGCGGTAA
H.3.BgBS90.TY.b	1	F11	515rcbc70	AATGATACGGCGACCACCGAGATCTACACGCT	TATCCAAGCGCA	TATGGTAATT	GT	GTGYCAGCMGCCGCGGTAA	AATGATACGGCGACCACCGAGATCTACACGCTTATCCAAGCGCATATGGTAATTGTGTGYCAGCMGCCGCGGTAA
H.4.BgBS90.TY.b	1	F12	515rcbc71	AATGATACGGCGACCACCGAGATCTACACGCT	AGAGCCAAGAGC	TATGGTAATT	GT	GTGYCAGCMGCCGCGGTAA	AATGATACGGCGACCACCGAGATCTACACGCTAGAGCCAAGAGCTATGGTAATTGTGTGYCAGCMGCCGCGGTAA
B.1.Ba.H	1	G1	515rcbc72	AATGATACGGCGACCACCGAGATCTACACGCT	GGTGAGCAAGCA	TATGGTAATT	GT	GTGYCAGCMGCCGCGGTAA	AATGATACGGCGACCACCGAGATCTACACGCTGGTGAGCAAGCATATGGTAATTGTGTGYCAGCMGCCGCGGTAA
B.1.Ba.O	1	G2	515rcbc73	AATGATACGGCGACCACCGAGATCTACACGCT	TAAATATACCCT	TATGGTAATT	GT	GTGYCAGCMGCCGCGGTAA	AATGATACGGCGACCACCGAGATCTACACGCTTAAATATACCCTTATGGTAATTGTGTGYCAGCMGCCGCGGTAA
B.1.Ba.L	1	G3	515rcbc74	AATGATACGGCGACCACCGAGATCTACACGCT	TTGCGGACCCTA	TATGGTAATT	GT	GTGYCAGCMGCCGCGGTAA	AATGATACGGCGACCACCGAGATCTACACGCTTTGCGGACCCTATATGGTAATTGTGTGYCAGCMGCCGCGGTAA
B.1.Ba.S	1	G4	515rcbc75	AATGATACGGCGACCACCGAGATCTACACGCT	GTCGTCCAAATG	TATGGTAATT	GT	GTGYCAGCMGCCGCGGTAA	AATGATACGGCGACCACCGAGATCTACACGCTGTCGTCCAAATGTATGGTAATTGTGTGYCAGCMGCCGCGGTAA
B.1.Ba.G	1	G5	515rcbc76	AATGATACGGCGACCACCGAGATCTACACGCT	TGCACAGTCGCT	TATGGTAATT	GT	GTGYCAGCMGCCGCGGTAA	AATGATACGGCGACCACCGAGATCTACACGCTTGCACAGTCGCTTATGGTAATTGTGTGYCAGCMGCCGCGGTAA
B.2.Ba.H	1	G6	515rcbc77	AATGATACGGCGACCACCGAGATCTACACGCT	TTACTGTGGCCG	TATGGTAATT	GT	GTGYCAGCMGCCGCGGTAA	AATGATACGGCGACCACCGAGATCTACACGCTTTACTGTGGCCGTATGGTAATTGTGTGYCAGCMGCCGCGGTAA
B.2.Ba.O	1	G7	515rcbc78	AATGATACGGCGACCACCGAGATCTACACGCT	GGTTCATGAACA	TATGGTAATT	GT	GTGYCAGCMGCCGCGGTAA	AATGATACGGCGACCACCGAGATCTACACGCTGGTTCATGAACATATGGTAATTGTGTGYCAGCMGCCGCGGTAA
B.2.Ba.L	1	G8	515rcbc79	AATGATACGGCGACCACCGAGATCTACACGCT	TAACAATAATTC	TATGGTAATT	GT	GTGYCAGCMGCCGCGGTAA	AATGATACGGCGACCACCGAGATCTACACGCTTAACAATAATTCTATGGTAATTGTGTGYCAGCMGCCGCGGTAA
B.2.Ba.S	1	G9	515rcbc80	AATGATACGGCGACCACCGAGATCTACACGCT	CTTATTAAACGT	TATGGTAATT	GT	GTGYCAGCMGCCGCGGTAA	AATGATACGGCGACCACCGAGATCTACACGCTCTTATTAAACGTTATGGTAATTGTGTGYCAGCMGCCGCGGTAA
B.2.Ba.G	1	G10	515rcbc81	AATGATACGGCGACCACCGAGATCTACACGCT	GCTCGAAGATTC	TATGGTAATT	GT	GTGYCAGCMGCCGCGGTAA	AATGATACGGCGACCACCGAGATCTACACGCTGCTCGAAGATTCTATGGTAATTGTGTGYCAGCMGCCGCGGTAA
G.1.Ba.W	1	G11	515rcbc82	AATGATACGGCGACCACCGAGATCTACACGCT	TATTTGATTGGT	TATGGTAATT	GT	GTGYCAGCMGCCGCGGTAA	AATGATACGGCGACCACCGAGATCTACACGCTTATTTGATTGGTTATGGTAATTGTGTGYCAGCMGCCGCGGTAA
G.3.BgBS90.W	1	G12	515rcbc83	AATGATACGGCGACCACCGAGATCTACACGCT	TGTCAAAGTGAC	TATGGTAATT	GT	GTGYCAGCMGCCGCGGTAA	AATGATACGGCGACCACCGAGATCTACACGCTTGTCAAAGTGACTATGGTAATTGTGTGYCAGCMGCCGCGGTAA
B.3.BgBS90.H	1	H1	515rcbc84	AATGATACGGCGACCACCGAGATCTACACGCT	CTATGTATTAGT	TATGGTAATT	GT	GTGYCAGCMGCCGCGGTAA	AATGATACGGCGACCACCGAGATCTACACGCTCTATGTATTAGTTATGGTAATTGTGTGYCAGCMGCCGCGGTAA
B.3.BgBS90.O	1	H2	515rcbc85	AATGATACGGCGACCACCGAGATCTACACGCT	ACTCCCGTGTGA	TATGGTAATT	GT	GTGYCAGCMGCCGCGGTAA	AATGATACGGCGACCACCGAGATCTACACGCTACTCCCGTGTGATATGGTAATTGTGTGYCAGCMGCCGCGGTAA
B.3.BgBS90.L	1	H3	515rcbc86	AATGATACGGCGACCACCGAGATCTACACGCT	CGGTATAGCAAT	TATGGTAATT	GT	GTGYCAGCMGCCGCGGTAA	AATGATACGGCGACCACCGAGATCTACACGCTCGGTATAGCAATTATGGTAATTGTGTGYCAGCMGCCGCGGTAA
B.3.BgBS90.S	1	H4	515rcbc87	AATGATACGGCGACCACCGAGATCTACACGCT	GACTCTGCTCAG	TATGGTAATT	GT	GTGYCAGCMGCCGCGGTAA	AATGATACGGCGACCACCGAGATCTACACGCTGACTCTGCTCAGTATGGTAATTGTGTGYCAGCMGCCGCGGTAA
B.3.BgBS90.G	1	H5	515rcbc88	AATGATACGGCGACCACCGAGATCTACACGCT	GTCATGCTCCAG	TATGGTAATT	GT	GTGYCAGCMGCCGCGGTAA	AATGATACGGCGACCACCGAGATCTACACGCTGTCATGCTCCAGTATGGTAATTGTGTGYCAGCMGCCGCGGTAA
B.4.BgBS90.H	1	H6	515rcbc89	AATGATACGGCGACCACCGAGATCTACACGCT	TACCGAAGGTAT	TATGGTAATT	GT	GTGYCAGCMGCCGCGGTAA	AATGATACGGCGACCACCGAGATCTACACGCTTACCGAAGGTATTATGGTAATTGTGTGYCAGCMGCCGCGGTAA
B.4.BgBS90.O	1	H7	515rcbc90	AATGATACGGCGACCACCGAGATCTACACGCT	TGAGTATGAGTA	TATGGTAATT	GT	GTGYCAGCMGCCGCGGTAA	AATGATACGGCGACCACCGAGATCTACACGCTTGAGTATGAGTATATGGTAATTGTGTGYCAGCMGCCGCGGTAA
B.4.BgBS90.L	1	H8	515rcbc91	AATGATACGGCGACCACCGAGATCTACACGCT	AATGGTTCAGCA	TATGGTAATT	GT	GTGYCAGCMGCCGCGGTAA	AATGATACGGCGACCACCGAGATCTACACGCTAATGGTTCAGCATATGGTAATTGTGTGYCAGCMGCCGCGGTAA
B.4.BgBS90.S	1	H9	515rcbc92	AATGATACGGCGACCACCGAGATCTACACGCT	GAACCAGTACTC	TATGGTAATT	GT	GTGYCAGCMGCCGCGGTAA	AATGATACGGCGACCACCGAGATCTACACGCTGAACCAGTACTCTATGGTAATTGTGTGYCAGCMGCCGCGGTAA
B.4.BgBS90.G	1	H10	515rcbc93	AATGATACGGCGACCACCGAGATCTACACGCT	CGCACCCATACA	TATGGTAATT	GT	GTGYCAGCMGCCGCGGTAA	AATGATACGGCGACCACCGAGATCTACACGCTCGCACCCATACATATGGTAATTGTGTGYCAGCMGCCGCGGTAA
C.1.Ba.H	2	A1	515rcbc96	AATGATACGGCGACCACCGAGATCTACACGCT	CTACAGGGTCTC	TATGGTAATT	GT	GTGYCAGCMGCCGCGGTAA	AATGATACGGCGACCACCGAGATCTACACGCTCTACAGGGTCTCTATGGTAATTGTGTGYCAGCMGCCGCGGTAA
C.1.Ba.O	2	A2	515rcbc97	AATGATACGGCGACCACCGAGATCTACACGCT	CTTGGAGGCTTA	TATGGTAATT	GT	GTGYCAGCMGCCGCGGTAA	AATGATACGGCGACCACCGAGATCTACACGCTCTTGGAGGCTTATATGGTAATTGTGTGYCAGCMGCCGCGGTAA
C.1.Ba.L	2	A3	515rcbc98	AATGATACGGCGACCACCGAGATCTACACGCT	TATCATATTACG	TATGGTAATT	GT	GTGYCAGCMGCCGCGGTAA	AATGATACGGCGACCACCGAGATCTACACGCTTATCATATTACGTATGGTAATTGTGTGYCAGCMGCCGCGGTAA
C.1.Ba.S	2	A4	515rcbc99	AATGATACGGCGACCACCGAGATCTACACGCT	CTATATTATCCG	TATGGTAATT	GT	GTGYCAGCMGCCGCGGTAA	AATGATACGGCGACCACCGAGATCTACACGCTCTATATTATCCGTATGGTAATTGTGTGYCAGCMGCCGCGGTAA
C.1.Ba.G	2	A5	515rcbc100	AATGATACGGCGACCACCGAGATCTACACGCT	ACCGAACAATCC	TATGGTAATT	GT	GTGYCAGCMGCCGCGGTAA	AATGATACGGCGACCACCGAGATCTACACGCTACCGAACAATCCTATGGTAATTGTGTGYCAGCMGCCGCGGTAA
C.2.Ba.H	2	A6	515rcbc101	AATGATACGGCGACCACCGAGATCTACACGCT	ACGGTACCCTAC	TATGGTAATT	GT	GTGYCAGCMGCCGCGGTAA	AATGATACGGCGACCACCGAGATCTACACGCTACGGTACCCTACTATGGTAATTGTGTGYCAGCMGCCGCGGTAA
C.2.Ba.O	2	A7	515rcbc102	AATGATACGGCGACCACCGAGATCTACACGCT	TGAGTCATTGAG	TATGGTAATT	GT	GTGYCAGCMGCCGCGGTAA	AATGATACGGCGACCACCGAGATCTACACGCTTGAGTCATTGAGTATGGTAATTGTGTGYCAGCMGCCGCGGTAA
C.2.Ba.L	2	A8	515rcbc103	AATGATACGGCGACCACCGAGATCTACACGCT	ACCTACTTGTCT	TATGGTAATT	GT	GTGYCAGCMGCCGCGGTAA	AATGATACGGCGACCACCGAGATCTACACGCTACCTACTTGTCTTATGGTAATTGTGTGYCAGCMGCCGCGGTAA
C.2.Ba.S	2	A9	515rcbc104	AATGATACGGCGACCACCGAGATCTACACGCT	ACTGTGACGTCC	TATGGTAATT	GT	GTGYCAGCMGCCGCGGTAA	AATGATACGGCGACCACCGAGATCTACACGCTACTGTGACGTCCTATGGTAATTGTGTGYCAGCMGCCGCGGTAA
C.2.Ba.G	2	A10	515rcbc105	AATGATACGGCGACCACCGAGATCTACACGCT	CTCTGAGGTAAC	TATGGTAATT	GT	GTGYCAGCMGCCGCGGTAA	AATGATACGGCGACCACCGAGATCTACACGCTCTCTGAGGTAACTATGGTAATTGTGTGYCAGCMGCCGCGGTAA
G.2.Ba.W	2	A11	515rcbc106	AATGATACGGCGACCACCGAGATCTACACGCT	CATGTCTTCCAT	TATGGTAATT	GT	GTGYCAGCMGCCGCGGTAA	AATGATACGGCGACCACCGAGATCTACACGCTCATGTCTTCCATTATGGTAATTGTGTGYCAGCMGCCGCGGTAA
G.4.BgBS90.W	2	A12	515rcbc107	AATGATACGGCGACCACCGAGATCTACACGCT	AACAGTAAACAA	TATGGTAATT	GT	GTGYCAGCMGCCGCGGTAA	AATGATACGGCGACCACCGAGATCTACACGCTAACAGTAAACAATATGGTAATTGTGTGYCAGCMGCCGCGGTAA
C.3.BgBS90.H	2	B1	515rcbc108	AATGATACGGCGACCACCGAGATCTACACGCT	GTTCATTAAACT	TATGGTAATT	GT	GTGYCAGCMGCCGCGGTAA	AATGATACGGCGACCACCGAGATCTACACGCTGTTCATTAAACTTATGGTAATTGTGTGYCAGCMGCCGCGGTAA
C.3.BgBS90.O	2	B2	515rcbc109	AATGATACGGCGACCACCGAGATCTACACGCT	GTGCCGGCCGAC	TATGGTAATT	GT	GTGYCAGCMGCCGCGGTAA	AATGATACGGCGACCACCGAGATCTACACGCTGTGCCGGCCGACTATGGTAATTGTGTGYCAGCMGCCGCGGTAA
C.3.BgBS90.L	2	B3	515rcbc110	AATGATACGGCGACCACCGAGATCTACACGCT	CCTTGACCGATG	TATGGTAATT	GT	GTGYCAGCMGCCGCGGTAA	AATGATACGGCGACCACCGAGATCTACACGCTCCTTGACCGATGTATGGTAATTGTGTGYCAGCMGCCGCGGTAA
C.3.BgBS90.S	2	B4	515rcbc111	AATGATACGGCGACCACCGAGATCTACACGCT	CAAACTGCGTTG	TATGGTAATT	GT	GTGYCAGCMGCCGCGGTAA	AATGATACGGCGACCACCGAGATCTACACGCTCAAACTGCGTTGTATGGTAATTGTGTGYCAGCMGCCGCGGTAA
C.3.BgBS90.G	2	B5	515rcbc112	AATGATACGGCGACCACCGAGATCTACACGCT	TCGAGAGTTTGC	TATGGTAATT	GT	GTGYCAGCMGCCGCGGTAA	AATGATACGGCGACCACCGAGATCTACACGCTTCGAGAGTTTGCTATGGTAATTGTGTGYCAGCMGCCGCGGTAA
C.4.BgBS90.H	2	B6	515rcbc113	AATGATACGGCGACCACCGAGATCTACACGCT	CGACACGGAGAA	TATGGTAATT	GT	GTGYCAGCMGCCGCGGTAA	AATGATACGGCGACCACCGAGATCTACACGCTCGACACGGAGAATATGGTAATTGTGTGYCAGCMGCCGCGGTAA
C.4.BgBS90.L	2	B8	515rcbc115	AATGATACGGCGACCACCGAGATCTACACGCT	GGAGAACGACAC	TATGGTAATT	GT	GTGYCAGCMGCCGCGGTAA	AATGATACGGCGACCACCGAGATCTACACGCTGGAGAACGACACTATGGTAATTGTGTGYCAGCMGCCGCGGTAA
C.4.BgBS90.S	2	B9	515rcbc116	AATGATACGGCGACCACCGAGATCTACACGCT	CCTACCATTGTT	TATGGTAATT	GT	GTGYCAGCMGCCGCGGTAA	AATGATACGGCGACCACCGAGATCTACACGCTCCTACCATTGTTTATGGTAATTGTGTGYCAGCMGCCGCGGTAA
C.4.BgBS90.G	2	B10	515rcbc117	AATGATACGGCGACCACCGAGATCTACACGCT	TCCGGCGGGCAA	TATGGTAATT	GT	GTGYCAGCMGCCGCGGTAA	AATGATACGGCGACCACCGAGATCTACACGCTTCCGGCGGGCAATATGGTAATTGTGTGYCAGCMGCCGCGGTAA
H.1.Ba.TK.b	2	B11	515rcbc118	AATGATACGGCGACCACCGAGATCTACACGCT	TAATCCATAATC	TATGGTAATT	GT	GTGYCAGCMGCCGCGGTAA	AATGATACGGCGACCACCGAGATCTACACGCTTAATCCATAATCTATGGTAATTGTGTGYCAGCMGCCGCGGTAA
H.2.Ba.TK.b	2	B12	515rcbc119	AATGATACGGCGACCACCGAGATCTACACGCT	CCTCCGTCATGG	TATGGTAATT	GT	GTGYCAGCMGCCGCGGTAA	AATGATACGGCGACCACCGAGATCTACACGCTCCTCCGTCATGGTATGGTAATTGTGTGYCAGCMGCCGCGGTAA
H.3.BgBS90.TK.b	2	C1	515rcbc120	AATGATACGGCGACCACCGAGATCTACACGCT	TTCGATGCCGCA	TATGGTAATT	GT	GTGYCAGCMGCCGCGGTAA	AATGATACGGCGACCACCGAGATCTACACGCTTTCGATGCCGCATATGGTAATTGTGTGYCAGCMGCCGCGGTAA
H.4.BgBS90.TK.b	2	C2	515rcbc121	AATGATACGGCGACCACCGAGATCTACACGCT	AGAGGGTGATCG	TATGGTAATT	GT	GTGYCAGCMGCCGCGGTAA	AATGATACGGCGACCACCGAGATCTACACGCTAGAGGGTGATCGTATGGTAATTGTGTGYCAGCMGCCGCGGTAA
H.1.Ba.TY.a	2	C3	515rcbc122	AATGATACGGCGACCACCGAGATCTACACGCT	AGCTCTAGAAAC	TATGGTAATT	GT	GTGYCAGCMGCCGCGGTAA	AATGATACGGCGACCACCGAGATCTACACGCTAGCTCTAGAAACTATGGTAATTGTGTGYCAGCMGCCGCGGTAA
H.2.Ba.TY.a	2	C4	515rcbc123	AATGATACGGCGACCACCGAGATCTACACGCT	CTGACACGAATA	TATGGTAATT	GT	GTGYCAGCMGCCGCGGTAA	AATGATACGGCGACCACCGAGATCTACACGCTCTGACACGAATATATGGTAATTGTGTGYCAGCMGCCGCGGTAA
H.3.BgBS90.TY.a	2	C5	515rcbc124	AATGATACGGCGACCACCGAGATCTACACGCT	GCTGCCCACCTA	TATGGTAATT	GT	GTGYCAGCMGCCGCGGTAA	AATGATACGGCGACCACCGAGATCTACACGCTGCTGCCCACCTATATGGTAATTGTGTGYCAGCMGCCGCGGTAA
H.4.BgBS90.TY.a	2	C6	515rcbc125	AATGATACGGCGACCACCGAGATCTACACGCT	GCGTTTGCTAGC	TATGGTAATT	GT	GTGYCAGCMGCCGCGGTAA	AATGATACGGCGACCACCGAGATCTACACGCTGCGTTTGCTAGCTATGGTAATTGTGTGYCAGCMGCCGCGGTAA
D.4.BgBS90.G	2	C7	515rcbc126	AATGATACGGCGACCACCGAGATCTACACGCT	AGATCGTGCCTA	TATGGTAATT	GT	GTGYCAGCMGCCGCGGTAA	AATGATACGGCGACCACCGAGATCTACACGCTAGATCGTGCCTATATGGTAATTGTGTGYCAGCMGCCGCGGTAA
