## Supplementary Table 2 for "Organ-Specific Microbiomes of *Biomphalaria* Snails"

### Sheet: README
SAMPLE METADATA
This table shows information related to each sample.
Below the details about the different columns:
Sample ID	Sample ID code
Snail ID	Snail ID code
Tank ID	Tank ID code from which snails where sampled
Species	Sample species (snails or water)
Population	Population the sample belongs to
Type	Sample type
Type code	Sample code
Tube Code	Sample code on tubes
Tube Color	Color code to identified tank of origin
Collection time	Period of collection (morning or afternoon)
Collection date	Date of collection
Tank start date	Date when the tank was set up
Snail crushed date	Date when whole snails were ground in liquid nitrogen
DNA extraction date	Date when DNA extraction was performed
DNA extraction batch	Batch number associated to the sample
RAW SEQUENCE STATISTICS
This table shows the data that was used to produce the summary table.
Below the details about the different columns:
Species	Species the sample belongs to
Tissue	Sample type
Sample ID	Sample ID code
Number of input sequences	Initial number of sequences obtained for each library
Number of sequences after filtering	Number of sequences retained after sequencing error filtering
Number of sequences after denoising	Number of sequences retained after denoising using the dada2 module
Number of sequencing after merging	Number of sequences retained after merging reads
Number of non chimeric sequences	Number of sequences retained after removing chimeras
SUMMARY SEQUENCE STATISTICS
This table shows the the summary statistics per sample type (hemolymph, organ and water) (both snail species merged).

### Sheet: Sample metadata
Sample ID	Snail ID	Tank ID	Species	Population	Type	Type code	Tube Code	Tube Color	Collection time	Collection date	Tank start date	Snail crushed date	DNA extraction date	DNA extraction batch
A.1.Ba.H	A	1	Ba	Ba	Hemolymph	H	A1 Ba H	pink	morning	2019-06-26	2019-05-02	NA	2019-07-09	5
A.1.Ba.L	A	1	Ba	Ba	Hepatopancreas	L	A1 Ba L	pink	morning	2019-06-26	2019-05-02	NA	2019-07-09	5
A.1.Ba.O	A	1	Ba	Ba	Ovotestis	O	A1 Ba O	pink	morning	2019-06-26	2019-05-02	NA	2019-07-09	5
A.1.Ba.S	A	1	Ba	Ba	Stomach	S	A1 Ba S	pink	morning	2019-06-26	2019-05-02	NA	2019-07-09	5
A.1.Ba.G	A	1	Ba	Ba	Gut	G	A1 Ba G	pink	morning	2019-06-26	2019-05-02	NA	2019-07-09	5
B.1.Ba.H	B	1	Ba	Ba	Hemolymph	H	B1 Ba H	pink	morning	2019-06-26	2019-05-02	NA	2019-07-10	6
B.1.Ba.L	B	1	Ba	Ba	Hepatopancreas	L	B1 Ba L	pink	morning	2019-06-26	2019-05-02	NA	2019-07-10	6
B.1.Ba.O	B	1	Ba	Ba	Ovotestis	O	B1 Ba O	pink	morning	2019-06-26	2019-05-02	NA	2019-07-10	6
B.1.Ba.S	B	1	Ba	Ba	Stomach	S	B1 Ba S	pink	morning	2019-06-26	2019-05-02	NA	2019-07-10	6
B.1.Ba.G	B	1	Ba	Ba	Gut	G	B1 Ba G	pink	morning	2019-06-26	2019-05-02	NA	2019-07-10	6
C.1.Ba.H	C	1	Ba	Ba	Hemolymph	H	C1 Ba H	pink	morning	2019-06-26	2019-05-02	NA	2019-07-02	1
C.1.Ba.L	C	1	Ba	Ba	Hepatopancreas	L	C1 Ba L	pink	morning	2019-06-26	2019-05-02	NA	2019-07-02	1
C.1.Ba.O	C	1	Ba	Ba	Ovotestis	O	C1 Ba O	pink	morning	2019-06-26	2019-05-02	NA	2019-07-02	1
C.1.Ba.S	C	1	Ba	Ba	Stomach	S	C1 Ba S	pink	morning	2019-06-26	2019-05-02	NA	2019-07-02	1
C.1.Ba.G	C	1	Ba	Ba	Gut	G	C1 Ba G	pink	morning	2019-06-26	2019-05-02	NA	2019-07-02	1
D.1.Ba.H	D	1	Ba	Ba	Hemolymph	H	D1 Ba H	pink	morning	2019-06-26	2019-05-02	NA	2019-07-03	2
D.1.Ba.L	D	1	Ba	Ba	Hepatopancreas	L	D1 Ba L	pink	morning	2019-06-26	2019-05-02	NA	2019-07-03	2
D.1.Ba.O	D	1	Ba	Ba	Ovotestis	O	D1 Ba O	pink	morning	2019-06-26	2019-05-02	NA	2019-07-03	2
D.1.Ba.S	D	1	Ba	Ba	Stomach	S	D1 Ba S	pink	morning	2019-06-26	2019-05-02	NA	2019-07-03	2
D.1.Ba.G	D	1	Ba	Ba	Gut	G	D1 Ba G	pink	morning	2019-06-26	2019-05-02	NA	2019-07-03	2
E.1.Ba.H	E	1	Ba	Ba	Hemolymph	H	E1 Ba H	pink	morning	2019-06-26	2019-05-02	NA	2019-07-11	7
E.1.Ba.L	E	1	Ba	Ba	Hepatopancreas	L	E1 Ba L	pink	morning	2019-06-26	2019-05-02	NA	2019-07-11	7
E.1.Ba.O	E	1	Ba	Ba	Ovotestis	O	E1 Ba O	pink	morning	2019-06-26	2019-05-02	NA	2019-07-11	7
E.1.Ba.S	E	1	Ba	Ba	Stomach	S	E1 Ba S	pink	morning	2019-06-26	2019-05-02	NA	2019-07-11	7
E.1.Ba.G	E	1	Ba	Ba	Gut	G	E1 Ba G	pink	morning	2019-06-26	2019-05-02	NA	2019-07-11	7
F.1.Ba.W	F	1	Ba	Ba	Whole snail	W	F1 Ba W	pink	morning	2019-06-26	2019-05-02	2019-07-08	2019-07-11	7
G.1.Ba.W	G	1	Ba	Ba	Whole snail	W	G1 Ba W	pink	morning	2019-06-26	2019-05-02	2019-07-08	2019-07-10	6
H.1.Ba.TK.a	H	1	Water	Ba	Tank	TK	H1a H2O Ba TK	pink	morning	2019-06-26	2019-05-02	NA	2019-07-03	2
H.1.Ba.TK.b	H	1	Water	Ba	Tank	TK	H1b H2O Ba TK	pink	morning	2019-06-26	2019-05-02	NA	2019-07-02	1
H.1.Ba.TY.a	H	1	Water	Ba	Tray	TY	H1a H2O Ba TY	pink	morning	2019-06-26	2019-05-02	NA	2019-07-11	7
H.1.Ba.TY.b	H	1	Water	Ba	Tray	TY	H1b H2O Ba TY	pink	morning	2019-06-26	2019-05-02	NA	2019-07-11	7
A.2.Ba.H	A	2	Ba	Ba	Hemolymph	H	A2 Ba H	white	afternoon	2019-06-27	2019-05-24	NA	2019-07-10	6
A.2.Ba.L	A	2	Ba	Ba	Hepatopancreas	L	A2 Ba L	white	afternoon	2019-06-27	2019-05-24	NA	2019-07-10	6
A.2.Ba.O	A	2	Ba	Ba	Ovotestis	O	A2 Ba O	white	afternoon	2019-06-27	2019-05-24	NA	2019-07-10	6
A.2.Ba.S	A	2	Ba	Ba	Stomach	S	A2 Ba S	white	afternoon	2019-06-27	2019-05-24	NA	2019-07-10	6
A.2.Ba.G	A	2	Ba	Ba	Gut	G	A2 Ba G	white	afternoon	2019-06-27	2019-05-24	NA	2019-07-10	6
B.2.Ba.H	B	2	Ba	Ba	Hemolymph	H	B2 Ba H	white	afternoon	2019-06-27	2019-05-24	NA	2019-07-03	2
B.2.Ba.L	B	2	Ba	Ba	Hepatopancreas	L	B2 Ba L	white	afternoon	2019-06-27	2019-05-24	NA	2019-07-03	2
B.2.Ba.O	B	2	Ba	Ba	Ovotestis	O	B2 Ba O	white	afternoon	2019-06-27	2019-05-24	NA	2019-07-03	2
B.2.Ba.S	B	2	Ba	Ba	Stomach	S	B2 Ba S	white	afternoon	2019-06-27	2019-05-24	NA	2019-07-03	2
B.2.Ba.G	B	2	Ba	Ba	Gut	G	B2 Ba G	white	afternoon	2019-06-27	2019-05-24	NA	2019-07-03	2
C.2.Ba.H	C	2	Ba	Ba	Hemolymph	H	C2 Ba H	white	afternoon	2019-06-27	2019-05-24	NA	2019-07-09	5
C.2.Ba.L	C	2	Ba	Ba	Hepatopancreas	L	C2 Ba L	white	afternoon	2019-06-27	2019-05-24	NA	2019-07-09	5
C.2.Ba.O	C	2	Ba	Ba	Ovotestis	O	C2 Ba O	white	afternoon	2019-06-27	2019-05-24	NA	2019-07-09	5
C.2.Ba.S	C	2	Ba	Ba	Stomach	S	C2 Ba S	white	afternoon	2019-06-27	2019-05-24	NA	2019-07-09	5
C.2.Ba.G	C	2	Ba	Ba	Gut	G	C2 Ba G	white	afternoon	2019-06-27	2019-05-24	NA	2019-07-09	5
D.2.Ba.H	D	2	Ba	Ba	Hemolymph	H	D2 Ba H	white	afternoon	2019-06-27	2019-05-24	NA	2019-07-11	7
D.2.Ba.L	D	2	Ba	Ba	Hepatopancreas	L	D2 Ba L	white	afternoon	2019-06-27	2019-05-24	NA	2019-07-11	7
D.2.Ba.O	D	2	Ba	Ba	Ovotestis	O	D2 Ba O	white	afternoon	2019-06-27	2019-05-24	NA	2019-07-11	7
D.2.Ba.S	D	2	Ba	Ba	Stomach	S	D2 Ba S	white	afternoon	2019-06-27	2019-05-24	NA	2019-07-11	7
D.2.Ba.G	D	2	Ba	Ba	Gut	G	D2 Ba G	white	afternoon	2019-06-27	2019-05-24	NA	2019-07-11	7
E.2.Ba.H	E	2	Ba	Ba	Hemolymph	H	E2 Ba H	white	afternoon	2019-06-27	2019-05-24	NA	2019-07-08	4
E.2.Ba.L	E	2	Ba	Ba	Hepatopancreas	L	E2 Ba L	white	afternoon	2019-06-27	2019-05-24	NA	2019-07-08	4
E.2.Ba.O	E	2	Ba	Ba	Ovotestis	O	E2 Ba O	white	afternoon	2019-06-27	2019-05-24	NA	2019-07-08	4
E.2.Ba.S	E	2	Ba	Ba	Stomach	S	E2 Ba S	white	afternoon	2019-06-27	2019-05-24	NA	2019-07-08	4
E.2.Ba.G	E	2	Ba	Ba	Gut	G	E2 Ba G	white	afternoon	2019-06-27	2019-05-24	NA	2019-07-08	4
F.2.Ba.W	F	2	Ba	Ba	Whole snail	W	F2 Ba W	white	afternoon	2019-06-27	2019-05-24	2019-07-10	2019-07-11	7
G.2.Ba.W	G	2	Ba	Ba	Whole snail	W	G2 Ba W	white	afternoon	2019-06-27	2019-05-24	2019-07-10	2019-07-11	7
H.2.Ba.TK.a	H	2	Water	Ba	Tank	TK	H2a H2O Ba TK	white	afternoon	2019-06-27	2019-05-24	NA	2019-07-08	4
H.2.Ba.TK.b	H	2	Water	Ba	Tank	TK	H2b H2O Ba TK	white	afternoon	2019-06-27	2019-05-24	NA	2019-07-09	5
H.2.Ba.TY.a	H	2	Water	Ba	Tray	TY	H2a H2O Ba TY	white	afternoon	2019-06-27	2019-05-24	NA	2019-07-03	2
H.2.Ba.TY.b	H	2	Water	Ba	Tray	TY	H2b H2O Ba TY	white	afternoon	2019-06-27	2019-05-24	NA	2019-07-10	6
A.3.BgBS90.H	A	3	Bg	BgBS90	Hemolymph	H	A3 BgBS90 H	yellow	morning	2019-06-27	2019-05-13	NA	2019-07-02	1
A.3.BgBS90.L	A	3	Bg	BgBS90	Hepatopancreas	L	A3 BgBS90 L	yellow	morning	2019-06-27	2019-05-13	NA	2019-07-02	1
A.3.BgBS90.O	A	3	Bg	BgBS90	Ovotestis	O	A3 BgBS90 O	yellow	morning	2019-06-27	2019-05-13	NA	2019-07-02	1
A.3.BgBS90.S	A	3	Bg	BgBS90	Stomach	S	A3 BgBS90 S	yellow	morning	2019-06-27	2019-05-13	NA	2019-07-02	1
A.3.BgBS90.G	A	3	Bg	BgBS90	Gut	G	A3 BgBS90 G	yellow	morning	2019-06-27	2019-05-13	NA	2019-07-02	1
B.3.BgBS90.H	B	3	Bg	BgBS90	Hemolymph	H	B3 BgBS90 H	yellow	morning	2019-06-27	2019-05-13	NA	2019-07-10	6
B.3.BgBS90.L	B	3	Bg	BgBS90	Hepatopancreas	L	B3 BgBS90 L	yellow	morning	2019-06-27	2019-05-13	NA	2019-07-10	6
B.3.BgBS90.O	B	3	Bg	BgBS90	Ovotestis	O	B3 BgBS90 O	yellow	morning	2019-06-27	2019-05-13	NA	2019-07-10	6
B.3.BgBS90.S	B	3	Bg	BgBS90	Stomach	S	B3 BgBS90 S	yellow	morning	2019-06-27	2019-05-13	NA	2019-07-10	6
B.3.BgBS90.G	B	3	Bg	BgBS90	Gut	G	B3 BgBS90 G	yellow	morning	2019-06-27	2019-05-13	NA	2019-07-10	6
C.3.BgBS90.H	C	3	Bg	BgBS90	Hemolymph	H	C3 BgBS90 H	yellow	morning	2019-06-27	2019-05-13	NA	2019-07-03	3
C.3.BgBS90.L	C	3	Bg	BgBS90	Hepatopancreas	L	C3 BgBS90 L	yellow	morning	2019-06-27	2019-05-13	NA	2019-07-03	3
C.3.BgBS90.O	C	3	Bg	BgBS90	Ovotestis	O	C3 BgBS90 O	yellow	morning	2019-06-27	2019-05-13	NA	2019-07-03	3
C.3.BgBS90.S	C	3	Bg	BgBS90	Stomach	S	C3 BgBS90 S	yellow	morning	2019-06-27	2019-05-13	NA	2019-07-03	3
C.3.BgBS90.G	C	3	Bg	BgBS90	Gut	G	C3 BgBS90 G	yellow	morning	2019-06-27	2019-05-13	NA	2019-07-03	3
D.3.BgBS90.H	D	3	Bg	BgBS90	Hemolymph	H	D3 BgBS90 H	yellow	morning	2019-06-27	2019-05-13	NA	2019-07-03	2
D.3.BgBS90.L	D	3	Bg	BgBS90	Hepatopancreas	L	D3 BgBS90 L	yellow	morning	2019-06-27	2019-05-13	NA	2019-07-03	2
D.3.BgBS90.O	D	3	Bg	BgBS90	Ovotestis	O	D3 BgBS90 O	yellow	morning	2019-06-27	2019-05-13	NA	2019-07-03	2
D.3.BgBS90.S	D	3	Bg	BgBS90	Stomach	S	D3 BgBS90 S	yellow	morning	2019-06-27	2019-05-13	NA	2019-07-03	2
D.3.BgBS90.G	D	3	Bg	BgBS90	Gut	G	D3 BgBS90 G	yellow	morning	2019-06-27	2019-05-13	NA	2019-07-03	2
E.3.BgBS90.H	E	3	Bg	BgBS90	Hemolymph	H	E3 BgBS90 H	yellow	morning	2019-06-27	2019-05-13	NA	2019-07-09	5
E.3.BgBS90.L	E	3	Bg	BgBS90	Hepatopancreas	L	E3 BgBS90 L	yellow	morning	2019-06-27	2019-05-13	NA	2019-07-09	5
E.3.BgBS90.O	E	3	Bg	BgBS90	Ovotestis	O	E3 BgBS90 O	yellow	morning	2019-06-27	2019-05-13	NA	2019-07-09	5
E.3.BgBS90.S	E	3	Bg	BgBS90	Stomach	S	E3 BgBS90 S	yellow	morning	2019-06-27	2019-05-13	NA	2019-07-09	5
E.3.BgBS90.G	E	3	Bg	BgBS90	Gut	G	E3 BgBS90 G	yellow	morning	2019-06-27	2019-05-13	NA	2019-07-09	5
F.3.BgBS90.W	F	3	Bg	BgBS90	Whole snail	W	F3 BgBS90 W	yellow	morning	2019-06-27	2019-05-13	2019-07-09	2019-07-10	6
G.3.BgBS90.W	G	3	Bg	BgBS90	Whole snail	W	G3 BgBS90 W	yellow	morning	2019-06-27	2019-05-13	2019-07-09	2019-07-11	7
H.3.BgBS90.TK.a	H	3	Water	BgBS90	Tank	TK	H3a H2O BgBS90 TK	yellow	morning	2019-06-27	2019-05-13	NA	2019-07-02	1
H.3.BgBS90.TK.b	H	3	Water	BgBS90	Tank	TK	H3b H2O BgBS90 TK	yellow	morning	2019-06-27	2019-05-13	NA	2019-07-09	5
H.3.BgBS90.TY.a	H	3	Water	BgBS90	Tray	TY	H3a H2O BgBS90 TY	yellow	morning	2019-06-27	2019-05-13	NA	2019-07-03	3
H.3.BgBS90.TY.b	H	3	Water	BgBS90	Tray	TY	H3b H2O BgBS90 TY	yellow	morning	2019-06-27	2019-05-13	NA	2019-07-03	3
A.4.BgBS90.H	A	4	Bg	BgBS90	Hemolymph	H	A4 BgBS90 H	orange	afternoon	2019-06-26	2018-07-01	NA	2019-07-03	3
A.4.BgBS90.L	A	4	Bg	BgBS90	Hepatopancreas	L	A4 BgBS90 L	orange	afternoon	2019-06-26	2018-07-01	NA	2019-07-03	3
A.4.BgBS90.O	A	4	Bg	BgBS90	Ovotestis	O	A4 BgBS90 O	orange	afternoon	2019-06-26	2018-07-01	NA	2019-07-03	3
A.4.BgBS90.S	A	4	Bg	BgBS90	Stomach	S	A4 BgBS90 S	orange	afternoon	2019-06-26	2018-07-01	NA	2019-07-03	3
A.4.BgBS90.G	A	4	Bg	BgBS90	Gut	G	A4 BgBS90 G	orange	afternoon	2019-06-26	2018-07-01	NA	2019-07-03	3
B.4.BgBS90.H	B	4	Bg	BgBS90	Hemolymph	H	B4 BgBS90 H	orange	afternoon	2019-06-26	2018-07-01	NA	2019-07-10	6
B.4.BgBS90.L	B	4	Bg	BgBS90	Hepatopancreas	L	B4 BgBS90 L	orange	afternoon	2019-06-26	2018-07-01	NA	2019-07-10	6
B.4.BgBS90.O	B	4	Bg	BgBS90	Ovotestis	O	B4 BgBS90 O	orange	afternoon	2019-06-26	2018-07-01	NA	2019-07-10	6
B.4.BgBS90.S	B	4	Bg	BgBS90	Stomach	S	B2 BgBS90 S	orange	afternoon	2019-06-26	2018-07-01	NA	2019-07-10	6
B.4.BgBS90.G	B	4	Bg	BgBS90	Gut	G	B4 BgBS90 G	orange	afternoon	2019-06-26	2018-07-01	NA	2019-07-10	6
C.4.BgBS90.H	C	4	Bg	BgBS90	Hemolymph	H	C4 BgBS90 H	orange	afternoon	2019-06-26	2018-07-01	NA	2019-07-03	2
C.4.BgBS90.L	C	4	Bg	BgBS90	Hepatopancreas	L	C4 BgBS90 L	orange	afternoon	2019-06-26	2018-07-01	NA	2019-07-03	2
C.4.BgBS90.S	C	4	Bg	BgBS90	Stomach	S	C4 BgBS90 S	orange	afternoon	2019-06-26	2018-07-01	NA	2019-07-03	2
C.4.BgBS90.G	C	4	Bg	BgBS90	Gut	G	C4 BgBS90 G	orange	afternoon	2019-06-26	2018-07-01	NA	2019-07-03	2
D.4.BgBS90.H	D	4	Bg	BgBS90	Hemolymph	H	D4 BgBS90 H	orange	afternoon	2019-06-26	2018-07-01	NA	2019-07-09	5
D.4.BgBS90.L	D	4	Bg	BgBS90	Hepatopancreas	L	D4 BgBS90 L	orange	afternoon	2019-06-26	2018-07-01	NA	2019-07-09	5
D.4.BgBS90.O	D	4	Bg	BgBS90	Ovotestis	O	D4 BgBS90 O	orange	afternoon	2019-06-26	2018-07-01	NA	2019-07-09	5
D.4.BgBS90.S	D	4	Bg	BgBS90	Stomach	S	D4 BgBS90 S	orange	afternoon	2019-06-26	2018-07-01	NA	2019-07-09	5
D.4.BgBS90.G	D	4	Bg	BgBS90	Gut	G	D4 BgBS90 G	orange	afternoon	2019-06-26	2018-07-01	NA	2019-07-09	5
E.4.BgBS90.H	E	4	Bg	BgBS90	Hemolymph	H	E4 BgBS90 H	orange	afternoon	2019-06-26	2018-07-01	NA	2019-07-08	4
E.4.BgBS90.L	E	4	Bg	BgBS90	Hepatopancreas	L	E4 BgBS90 L	orange	afternoon	2019-06-26	2018-07-01	NA	2019-07-08	4
E.4.BgBS90.O	E	4	Bg	BgBS90	Ovotestis	O	E4 BgBS90 O	orange	afternoon	2019-06-26	2018-07-01	NA	2019-07-08	4
E.4.BgBS90.S	E	4	Bg	BgBS90	Stomach	S	E4 BgBS90 S	orange	afternoon	2019-06-26	2018-07-01	NA	2019-07-08	4
E.4.BgBS90.G	E	4	Bg	BgBS90	Gut	G	E4 BgBS90 G	orange	afternoon	2019-06-26	2018-07-01	NA	2019-07-08	4
F.4.BgBS90.W	F	4	Bg	BgBS90	Whole snail	W	F4 BgBS90 W	orange	afternoon	2019-06-26	2018-07-01	2019-07-08	2019-07-11	7
G.4.BgBS90.W	G	4	Bg	BgBS90	Whole snail	W	G4 BgBS90 W	orange	afternoon	2019-06-26	2018-07-01	2019-07-09	2019-07-11	7
H.4.BgBS90.TK.a	H	4	Water	BgBS90	Tank	TK	H4a H2O BgBS90 TK	orange	afternoon	2019-06-26	2018-07-01	NA	2019-07-03	3
H.4.BgBS90.TK.b	H	4	Water	BgBS90	Tank	TK	H4b H2O BgBS90 TK	orange	afternoon	2019-06-26	2018-07-01	NA	2019-07-10	6
H.4.BgBS90.TY.a	H	4	Water	BgBS90	Tray	TY	H4a H2O BgBS90 TY	orange	afternoon	2019-06-26	2018-07-01	NA	2019-07-08	4
H.4.BgBS90.TY.b	H	4	Water	BgBS90	Tray	TY	H4b H2O BgBS90 TY	orange	afternoon	2019-06-26	2018-07-01	NA	2019-07-03	3

### Sheet: Raw sequence statistics
Species	Tissue	Sample ID	Number of input sequences	Number of sequences after filtering	Number of sequences after denoising	Number of sequencing after merging	Number of non chimeric sequences
Ba	G	A.1.Ba.G	144610	83442	82670	70974	66017
Ba	H	A.1.Ba.H	128337	72322	71911	67167	67119
Ba	L	A.1.Ba.L	140810	79797	79096	72059	68997
Ba	O	A.1.Ba.O	143316	81874	81002	77159	74358
Ba	S	A.1.Ba.S	182618	104865	103683	90716	86239
Ba	G	A.2.Ba.G	114362	64797	64306	57849	51509
Ba	H	A.2.Ba.H	118186	66960	66459	63494	63475
Ba	L	A.2.Ba.L	116162	66562	66144	61344	59538
Ba	O	A.2.Ba.O	100784	57715	57385	53768	53376
Ba	S	A.2.Ba.S	127954	73818	71686	65625	60798
BgBS90	G	A.3.BgBS90.G	129619	73056	71066	63684	55785
BgBS90	H	A.3.BgBS90.H	158786	89487	88547	82381	80299
BgBS90	L	A.3.BgBS90.L	108263	61486	60900	57258	55206
BgBS90	O	A.3.BgBS90.O	36244	19938	19805	19187	18517
BgBS90	S	A.3.BgBS90.S	121973	71690	71181	63772	60602
BgBS90	G	A.4.BgBS90.G	164199	88624	87794	74646	71268
BgBS90	H	A.4.BgBS90.H	148839	83750	83026	75672	74808
BgBS90	L	A.4.BgBS90.L	156068	85777	84905	76403	71245
BgBS90	O	A.4.BgBS90.O	91203	48228	47756	45431	42946
BgBS90	S	A.4.BgBS90.S	141656	81172	80525	70714	69383
Ba	G	B.1.Ba.G	68517	38752	38464	36079	33300
Ba	H	B.1.Ba.H	139416	74914	74410	70127	70118
Ba	L	B.1.Ba.L	70781	41528	41382	39518	39202
Ba	O	B.1.Ba.O	107365	61195	60781	57975	57763
Ba	S	B.1.Ba.S	90006	52003	51420	45891	43751
Ba	G	B.2.Ba.G	126400	71064	70190	65159	60726
Ba	H	B.2.Ba.H	65175	37650	37388	36501	36063
Ba	L	B.2.Ba.L	126819	72966	72512	68437	64494
Ba	O	B.2.Ba.O	136496	77108	76704	70960	70653
Ba	S	B.2.Ba.S	149057	85312	84282	74665	66496
BgBS90	G	B.3.BgBS90.G	231959	131606	130410	119191	108671
BgBS90	H	B.3.BgBS90.H	202196	112787	111895	105786	105659
BgBS90	L	B.3.BgBS90.L	231005	130036	128677	123573	119652
BgBS90	O	B.3.BgBS90.O	48076	26487	26341	25688	24000
BgBS90	S	B.3.BgBS90.S	299004	171621	170197	162608	153993
BgBS90	G	B.4.BgBS90.G	42398	24284	23955	22131	19855
BgBS90	H	B.4.BgBS90.H	178664	98674	98184	89888	89754
BgBS90	L	B.4.BgBS90.L	156507	88781	88254	82800	81502
BgBS90	O	B.4.BgBS90.O	45249	25912	25724	24646	24323
BgBS90	S	B.4.BgBS90.S	177198	102369	101414	91277	84958
Ba	G	C.1.Ba.G	141362	79380	78636	69554	62239
Ba	H	C.1.Ba.H	144871	78824	78047	73562	73556
Ba	L	C.1.Ba.L	97927	56107	55709	50914	48692
Ba	O	C.1.Ba.O	168620	94916	94179	87484	86248
Ba	S	C.1.Ba.S	150827	86985	85664	76232	69904
Ba	G	C.2.Ba.G	122282	66557	65657	58657	49166
Ba	H	C.2.Ba.H	72657	39531	39214	37375	37224
Ba	L	C.2.Ba.L	117677	66628	66055	62630	60033
Ba	O	C.2.Ba.O	119579	68950	68537	66566	65840
Ba	S	C.2.Ba.S	140897	81555	78568	68609	62913
BgBS90	G	C.3.BgBS90.G	144522	81447	80811	71843	67740
BgBS90	H	C.3.BgBS90.H	132038	74020	73207	69221	69195
BgBS90	L	C.3.BgBS90.L	119372	68720	68267	66614	65045
BgBS90	O	C.3.BgBS90.O	95582	54586	53825	52598	51849
BgBS90	S	C.3.BgBS90.S	161309	93346	92490	82501	80447
BgBS90	G	C.4.BgBS90.G	139717	78879	78516	70568	62982
BgBS90	H	C.4.BgBS90.H	141632	78155	77641	73139	73040
BgBS90	L	C.4.BgBS90.L	147285	86196	85721	78256	78073
BgBS90	S	C.4.BgBS90.S	171096	97916	96809	85045	80815
Ba	G	D.1.Ba.G	179801	103232	102205	90070	84116
Ba	H	D.1.Ba.H	142434	75488	74692	71629	71326
Ba	L	D.1.Ba.L	131755	75150	74009	67754	65657
Ba	O	D.1.Ba.O	93301	51290	50867	48403	48345
Ba	S	D.1.Ba.S	129958	76003	74009	68585	64753
Ba	G	D.2.Ba.G	148543	82657	81722	74252	65494
Ba	H	D.2.Ba.H	143618	80451	79860	74122	74066
Ba	L	D.2.Ba.L	91129	51092	50564	46493	46140
Ba	O	D.2.Ba.O	96576	55711	55282	52431	51650
Ba	S	D.2.Ba.S	35553	20084	19901	18724	18088
BgBS90	G	D.3.BgBS90.G	101648	58316	57876	54466	48680
BgBS90	H	D.3.BgBS90.H	142650	80436	79981	77633	77397
BgBS90	L	D.3.BgBS90.L	104783	60474	60119	58564	55830
BgBS90	O	D.3.BgBS90.O	52552	29150	28898	28005	27491
BgBS90	S	D.3.BgBS90.S	158298	91766	91083	85934	79951
BgBS90	G	D.4.BgBS90.G	134403	75726	75135	66186	64412
BgBS90	H	D.4.BgBS90.H	118744	67127	66755	61746	61316
BgBS90	L	D.4.BgBS90.L	130063	71858	71012	62655	57452
BgBS90	O	D.4.BgBS90.O	125941	70631	69929	66183	64186
BgBS90	S	D.4.BgBS90.S	123352	70393	69681	58285	57353
Ba	G	E.1.Ba.G	163480	93782	92986	86808	84002
Ba	H	E.1.Ba.H	203083	111021	110457	105518	105305
Ba	L	E.1.Ba.L	129957	73813	72474	68237	67751
Ba	O	E.1.Ba.O	117429	66337	65792	61210	60973
Ba	S	E.1.Ba.S	50332	27877	27479	26232	24366
Ba	G	E.2.Ba.G	75581	42229	41757	40236	39450
Ba	H	E.2.Ba.H	161037	92535	91927	87939	86623
Ba	L	E.2.Ba.L	278600	160444	159408	147932	143682
Ba	O	E.2.Ba.O	130814	70311	69428	65968	65806
Ba	S	E.2.Ba.S	96477	55875	55446	51220	48167
BgBS90	G	E.3.BgBS90.G	106344	60949	60481	55002	49068
BgBS90	H	E.3.BgBS90.H	121217	65282	65037	62357	62186
BgBS90	L	E.3.BgBS90.L	119570	69767	69494	66007	64870
BgBS90	O	E.3.BgBS90.O	69422	39324	39021	37882	37719
BgBS90	S	E.3.BgBS90.S	123780	71027	70389	67564	64156
BgBS90	G	E.4.BgBS90.G	140902	78265	77528	67929	63131
BgBS90	H	E.4.BgBS90.H	176052	100659	99754	89839	85967
BgBS90	L	E.4.BgBS90.L	165306	92934	90502	82473	79329
BgBS90	O	E.4.BgBS90.O	103820	57665	57241	51574	49746
BgBS90	S	E.4.BgBS90.S	113041	66027	65578	57435	56182
Ba	W	F.1.Ba.W	153401	86991	86210	81145	80778
Ba	W	F.2.Ba.W	133728	75515	74942	71216	70825
BgBS90	W	F.3.BgBS90.W	164882	91973	90715	83258	79397
BgBS90	W	F.4.BgBS90.W	143878	81158	80448	72508	69761
Ba	W	G.1.Ba.W	144676	83564	83103	73980	73454
Ba	W	G.2.Ba.W	149084	82997	82060	76224	75536
BgBS90	W	G.3.BgBS90.W	107911	61467	60701	56445	53427
BgBS90	W	G.4.BgBS90.W	143812	80994	79886	71049	65749
Ba	TK	H.1.Ba.TK.a	174567	94748	93713	87153	83743
Ba	TY	H.1.Ba.TY.a	124118	66417	65590	61412	58425
Ba	TK	H.1.Ba.TK.b	137921	75209	74437	69788	66426
Ba	TY	H.1.Ba.TY.b	145755	79216	78431	74756	71828
Ba	TK	H.2.Ba.TK.a	156789	89001	88055	81916	80731
Ba	TY	H.2.Ba.TY.a	127630	72041	71504	68302	68302
Ba	TK	H.2.Ba.TK.b	131428	72710	71987	67462	67399
Ba	TY	H.2.Ba.TY.b	115277	64290	63837	60794	60794
BgBS90	TK	H.3.BgBS90.TK.a	126922	68443	67559	63774	62827
BgBS90	TY	H.3.BgBS90.TY.a	66626	36825	36559	35034	34732
BgBS90	TK	H.3.BgBS90.TK.b	83582	45953	45675	44415	43662
BgBS90	TY	H.3.BgBS90.TY.b	86075	47446	47214	45454	45230
BgBS90	TK	H.4.BgBS90.TK.a	116809	64707	63957	61466	61065
BgBS90	TY	H.4.BgBS90.TY.a	122911	68965	68446	65675	65292
BgBS90	TK	H.4.BgBS90.TK.b	142498	76886	76228	72597	71510
BgBS90	TY	H.4.BgBS90.TY.b	118645	66569	65853	62164	61748

### Sheet: Summary sequence statistics
	Gut	Hemolymph	Hepatopancreas	Ovotestis	Stomach	Whole snail	Tank	Tray
Number of input sequences	131032.4 ± 41276.5	141981.6 ± 34871.2	136992 ± 47063.1	99072.1 ± 36038.6	137219.3 ± 54030.9	142671.5 ± 16667.3	133814.5 ± 27115	113379.6 ± 25128.7
Number of sequences after filtering	73852.2 ± 23351.6	79003.6 ± 19444.8	78005.8 ± 26745.5	55648.8 ± 20431.1	79085.2 ± 31101.3	80582.4 ± 9079.9	73457.1 ± 14968.9	62721.1 ± 13798.5
Number of sequences after denoising	73108.2 ± 23153.5	78419.6 ± 19307.3	77260.2 ± 26490.1	55184.1 ± 20250.1	78074.2 ± 30843.1	79758.1 ± 8984.3	72701.4 ± 14767.3	62179.2 ± 13620.2
Number of sequencing after merging	65764.2 ± 20446.9	73754.8 ± 17801.7	71996.1 ± 24769.4	52269.4 ± 18754.9	70581.7 ± 29010.6	73228.1 ± 8139.9	68571.4 ± 13089.3	59198.9 ± 12850.4
Number of non chimeric sequences	60380.6 ± 19224.9	73224.8 ± 17576.3	69619.5 ± 24106.5	51357.3 ± 18612.3	66665.8 ± 27373.2	71115.9 ± 8706	67170.4 ± 12460	58293.9 ± 12400.1
