## Supplementary Table 3 for "Organ-Specific Microbiomes of *Biomphalaria* Snails"

### Sheet: README
A-DIVERSITY - LINEAR MIXED-EFFECT MODEL RESULTS
These tables contains the result of the linear mixed-effect model used to test which factors (sample type, species) affect the most the alpha-diversity indices.
Below the details about the different columns:
Estimate	Regression parameter (beta)
Std. Error	Standard error of the estimate
df	Degrees of freedom
t value	Standardized parameter (beta/S.E.)
Pr(>|t|)	P-value from the t value
A-DIVERSITY - LINEAR MIXED-EFFECT MODEL WITH PERIODS RESULTS
These tables are similar to those above but additional factors (collection time, collection day) have been included in the model.
Species factor was removed and these new factors were tested individually, otherwise the number of levels was too limited preventing the model to run.
BACTERIAL DENSITY CORRELATIONS
These tables show the results of the Kendall correlations between the bacterial density from the different snail organs and from the hemolymph for both snail species. The upper triangle represent the p-values and lower triangle the correlate estimate.
Overall none of the bacterial densities are correlated suggesting that densities from a sample type cannot predicted densities from another sample type.

### Sheet: a-diversity - LME
Observed richness
	Estimate	Std. Error	df	t value	Pr(>|t|)
(Intercept)	69.3	14.1789	85.3864	4.88756	4.73285e-06
SpeciesBg	20.7	20.0519	85.3864	1.03232	0.304837
TypeHemolymph	133.8	18.0682	75.7105	7.40527	1.53006e-10
TypeHepatopancreas	-16.3	18.0682	75.7105	-0.902137	0.369845
TypeOvotestis	2.1	18.0682	75.7105	0.116226	0.907781
TypeStomach	-2.53513e-13	18.0682	75.7105	-1.40309e-14	1
TypeWhole snail	117.95	26.5262	85.3864	4.44655	2.61065e-05
SpeciesBg:TypeHemolymph	-35.5	25.5523	75.7105	-1.38931	0.168812
SpeciesBg:TypeHepatopancreas	34.2	25.5523	75.7105	1.33843	0.184762
SpeciesBg:TypeOvotestis	6.24894	25.9468	76.1674	0.240837	0.810329
SpeciesBg:TypeStomach	6.9	25.5523	75.7105	0.270034	0.787869
SpeciesBg:TypeWhole snail	-19.7	37.5137	85.3864	-0.525141	0.600846
Phylogenetic diversity
	Estimate	Std. Error	df	t value	Pr(>|t|)
(Intercept)	11.5566	1.40285	90.5181	8.23795	1.26984e-12
SpeciesBg	1.19977	1.98394	90.5181	0.604743	0.546862
TypeHemolymph	12.5337	1.85649	76.0972	6.75132	2.56044e-09
TypeHepatopancreas	-1.91833	1.85649	76.0972	-1.03331	0.304731
TypeOvotestis	2.11218	1.85649	76.0972	1.13773	0.258802
TypeStomach	-0.355875	1.85649	76.0972	-0.191693	0.848494
TypeWhole snail	9.92642	2.6245	90.5181	3.78221	0.000278598
SpeciesBg:TypeHemolymph	-1.28149	2.62547	76.0972	-0.488099	0.626883
SpeciesBg:TypeHepatopancreas	4.40287	2.62547	76.0972	1.67698	0.097649
SpeciesBg:TypeOvotestis	3.51659	2.66494	76.6447	1.31958	0.190905
SpeciesBg:TypeStomach	1.70857	2.62547	76.0972	0.650767	0.517157
SpeciesBg:TypeWhole snail	-1.9503	3.7116	90.5181	-0.525461	0.600548
Simpson evenness
	Estimate	Std. Error	df	t value	Pr(>|t|)
(Intercept)	0.0932773	0.0112185	95	8.31458	6.51482e-13
SpeciesBg	-0.0306126	0.0158654	95	-1.92952	0.0566497
TypeHemolymph	0.0304311	0.0158654	95	1.91808	0.0581035
TypeHepatopancreas	-0.0397084	0.0158654	95	-2.50283	0.014028
TypeOvotestis	-0.0560021	0.0158654	95	-3.52983	0.000643102
TypeStomach	-0.0221616	0.0158654	95	-1.39685	0.165712
TypeWhole snail	-0.0369448	0.0209879	95	-1.76029	0.0815778
SpeciesBg:TypeHemolymph	-0.009047	0.022437	95	-0.403217	0.687694
SpeciesBg:TypeHepatopancreas	0.038995	0.022437	95	1.73798	0.0854553
SpeciesBg:TypeOvotestis	0.0880676	0.0227465	95	3.87169	0.000198361
SpeciesBg:TypeStomach	0.00152414	0.022437	95	0.0679297	0.945984
SpeciesBg:TypeWhole snail	0.0437662	0.0296814	95	1.47453	0.143644

### Sheet: a-diversity - LME (collection)
Observed richness – Collection time
	Estimate	Std. Error	df	t value	Pr(>|t|)
(Intercept)	91.8	18.9786	34.4355	4.83702	2.71554e-05
TypeHemolymph	81	23.3223	32.6739	3.47306	0.00147109
TypeHepatopancreas	15.8	23.3223	32.6739	0.677462	0.502882
TypeOvotestis	24.9529	24.9304	33.3494	1.0009	0.32408
TypeStomach	-6	23.3223	32.6739	-0.257264	0.798588
TypeWhole snail	91.2	35.5058	34.4355	2.5686	0.0147124
Collection.timemorning	-3.6	26.8398	34.4355	-0.134129	0.894081
TypeHemolymph:Collection.timemorning	34.6	32.9828	32.6739	1.04903	0.301861
TypeHepatopancreas:Collection.timemorning	4.2	32.9828	32.6739	0.127339	0.899452
TypeOvotestis:Collection.timemorning	-28.9529	34.1388	33.0351	-0.848095	0.402488
TypeStomach:Collection.timemorning	25.8	32.9828	32.6739	0.782226	0.439714
TypeWhole snail :Collection.timemorning	14.1	50.2127	34.4355	0.280805	0.78054
Observed richness – Collection date
	Estimate	Std. Error	df	t value	Pr(>|t|)
(Intercept)	91.8	18.9786	34.4355	4.83702	2.71554e-05
TypeHemolymph	81	23.3223	32.6739	3.47306	0.00147109
TypeHepatopancreas	15.8	23.3223	32.6739	0.677462	0.502882
TypeOvotestis	24.9529	24.9304	33.3494	1.0009	0.32408
TypeStomach	-6	23.3223	32.6739	-0.257264	0.798588
TypeWhole snail	91.2	35.5058	34.4355	2.5686	0.0147124
Collection.date2019-06-27	-3.6	26.8398	34.4355	-0.134129	0.894081
TypeHemolymph:Collection.date2019-06-27	34.6	32.9828	32.6739	1.04903	0.301861
TypeHepatopancreas:Collection.date2019-06-27	4.2	32.9828	32.6739	0.127339	0.899452
TypeOvotestis:Collection.date2019-06-27	-28.9529	34.1388	33.0351	-0.848095	0.402488
TypeStomach:Collection.date2019-06-27	25.8	32.9828	32.6739	0.782226	0.439714
TypeWhole snail :Collection.date2019-06-27	14.1	50.2127	34.4355	0.280805	0.78054
Phylogenetic diversity – Collection time
	Estimate	Std. Error	df	t value	Pr(>|t|)
(Intercept)	12.9696	1.84638	39.8771	7.02437	1.76312e-08
TypeHemolymph	10.1517	2.48675	32.9049	4.0823	0.000267255
TypeHepatopancreas	2.31772	2.48675	32.9049	0.932029	0.35811
TypeOvotestis	7.20367	2.64823	33.9565	2.72018	0.0102106
TypeStomach	-0.168009	2.48675	32.9049	-0.0675619	0.946543
TypeWhole snail	7.65064	3.45426	39.8771	2.21484	0.0325483
Collection.timemorning	-0.426448	2.61117	39.8771	-0.163317	0.871094
TypeHemolymph:Collection.timemorning	2.20116	3.51679	32.9049	0.625898	0.535699
TypeHepatopancreas:Collection.timemorning	0.333638	3.51679	32.9049	0.09487	0.924993
TypeOvotestis:Collection.timemorning	-2.77273	3.63278	33.4667	-0.763254	0.450659
TypeStomach:Collection.timemorning	3.04141	3.51679	32.9049	0.864824	0.393397
TypeWhole snail :Collection.timemorning	0.650962	4.88506	39.8771	0.133256	0.894661
Phylogenetic diversity – Collection date
	Estimate	Std. Error	df	t value	Pr(>|t|)
(Intercept)	12.9696	1.84638	39.8771	7.02437	1.76312e-08
TypeHemolymph	10.1517	2.48675	32.9049	4.0823	0.000267255
TypeHepatopancreas	2.31772	2.48675	32.9049	0.932029	0.35811
TypeOvotestis	7.20367	2.64823	33.9565	2.72018	0.0102106
TypeStomach	-0.168009	2.48675	32.9049	-0.0675619	0.946543
TypeWhole snail	7.65064	3.45426	39.8771	2.21484	0.0325483
Collection.date2019-06-27	-0.426448	2.61117	39.8771	-0.163317	0.871094
TypeHemolymph:Collection.date2019-06-27	2.20116	3.51679	32.9049	0.625898	0.535699
TypeHepatopancreas:Collection.date2019-06-27	0.333638	3.51679	32.9049	0.09487	0.924993
TypeOvotestis:Collection.date2019-06-27	-2.77273	3.63278	33.4667	-0.763254	0.450659
TypeStomach:Collection.date2019-06-27	3.04141	3.51679	32.9049	0.864824	0.393397
TypeWhole snail :Collection.date2019-06-27	0.650962	4.88506	39.8771	0.133256	0.894661
Simpson evenness – Collection time
	Estimate	Std. Error	df	t value	Pr(>|t|)
(Intercept)	0.0598456	0.0174183	41	3.43579	0.00136608
TypeHemolymph	-6.08733e-05	0.0246332	41	-0.00247119	0.99804
TypeHepatopancreas	-0.000623632	0.0246332	41	-0.0253167	0.979925
TypeOvotestis	0.0399343	0.0261274	41	1.52844	0.134081
TypeStomach	-0.0173628	0.0246332	41	-0.704856	0.484885
TypeWhole snail	-0.0110405	0.0325866	41	-0.338806	0.736485
Collection.timemorning	0.00563819	0.0246332	41	0.228886	0.820095
TypeHemolymph:Collection.timemorning	0.04289	0.0348366	41	1.23118	0.225272
TypeHepatopancreas:Collection.timemorning	-0.00017941	0.0348366	41	-0.00515006	0.995916
TypeOvotestis:Collection.timemorning	-0.0147277	0.0359087	41	-0.410142	0.683837
TypeStomach:Collection.timemorning	-0.00654929	0.0348366	41	-0.188	0.851804
TypeWhole snail :Collection.timemorning	0.035724	0.0460845	41	0.775186	0.442678
Simpson evenness – Collection date
	Estimate	Std. Error	df	t value	Pr(>|t|)
(Intercept)	0.0598456	0.0174183	41	3.43579	0.00136608
TypeHemolymph	-6.08733e-05	0.0246332	41	-0.00247119	0.99804
TypeHepatopancreas	-0.000623632	0.0246332	41	-0.0253167	0.979925
TypeOvotestis	0.0399343	0.0261274	41	1.52844	0.134081
TypeStomach	-0.0173628	0.0246332	41	-0.704856	0.484885
TypeWhole snail	-0.0110405	0.0325866	41	-0.338806	0.736485
Collection.date2019-06-27	0.00563819	0.0246332	41	0.228886	0.820095
TypeHemolymph:Collection.date2019-06-27	0.04289	0.0348366	41	1.23118	0.225272
TypeHepatopancreas:Collection.date2019-06-27	-0.00017941	0.0348366	41	-0.00515006	0.995916
TypeOvotestis:Collection.date2019-06-27	-0.0147277	0.0359087	41	-0.410142	0.683837
TypeStomach:Collection.date2019-06-27	-0.00654929	0.0348366	41	-0.188	0.851804
TypeWhole snail :Collection.date2019-06-27	0.035724	0.0460845	41	0.775186	0.442678

### Sheet: Bacterial density correlations
Ba
	Gut	Hemolymph	Hepatopancreas	Ovotestis	Stomach
Gut	NA	1	0.291248	0.484313	0.600654
Hemolymph	0	NA	0.919455	0.358488	0.761414
Hepatopancreas	0.288889	0.0555556	NA	0.0286095	0.38072
Ovotestis	0.2	0.277778	0.555556	NA	0.216373
Stomach	0.155556	-0.111111	0.244444	0.333333	NA
BgBS90
	Gut	Hemolymph	Hepatopancreas	Ovotestis	Stomach
Gut	NA	0.291248	0.291248	0.72749	1
Hemolymph	-0.288889	NA	0.72749	0.600654	0.484313
Hepatopancreas	0.288889	-0.111111	NA	0.291248	0.216373
Ovotestis	0.111111	0.155556	0.288889	NA	0.0466226
Stomach	-0.0222222	0.2	0.333333	0.511111	NA
